# Comparative evaluation of cell-based assay technologies for scoring drug-induced condensation of SARS-CoV-2 nucleocapsid protein

**DOI:** 10.1101/2024.09.26.615262

**Authors:** Rui Tong Quek, Cyna R. Shirazinejad, Christina L. Young, Kierra S. Hardy, Samuel Lim, Phillip J. Elms, David T. McSwiggen, Timothy J. Mitchison, Pamela A. Silver

**Author notes:** Correspondence (T.J.M.), (P.A.S.).

## Abstract

Protein-nucleic acid phase separation has been implicated in many diseases such as viral infections, neurodegeneration, and cancer. There is great interest in identifying condensate modulators (CMODs), which are small molecules that alter the dynamics and functions of phase-separated condensates, as a potential therapeutic modality. Most CMODs were identified in cellular high-content screens (HCS) where micron-scale condensates were characterized by fluorescence microscopy. These approaches lack information on protein dynamics, are limited by microscope resolution, and are insensitive to subtle condensation phenotypes missed by overfit analysis pipelines. Here, we evaluate two alternative cell-based assays: high-throughput single molecule tracking (htSMT) and proximity-based condensate biosensors using NanoBIT (split luciferase) and NanoBRET (bioluminescence resonance energy transfer) technologies. We applied these methods to evaluate condensation of the SARS-CoV-2 nucleocapsid (N) protein under GSK3 inhibitor treatment, which we had previously identified in our HCS campaign to induce condensation with well-defined structure-activity relationships (SAR). Using htSMT, we observed robust changes in N protein diffusion as early as 3 hours post GSK3 inhibition. Proximity-based N biosensors also reliably reported on condensation, enabling the rapid assaying of large compound libraries with a readout independent of imaging. Both htSMT and proximity-based biosensors performed well in a screening format and provided information on CMOD activity that was complementary to HCS. We expect that this expanded toolkit for interrogating phase-separated proteins will accelerate the identification of CMODs for important therapeutic targets.
