## Supplementary Table 5 for "Comparative evaluation of cell-based assay technologies for scoring drug-induced condensation of SARS-CoV-2 nucleocapsid protein"

### Sheet: Contents
Sheet	Title	Figure	Type
2	S3A - U2OS DR LY 6h	S3A	DR
3	S3A - U2OS DR CP 6h	S3A	DR
4	S3A - U2OS DR tide 6h	S3A	DR

### Sheet: S3A - U2OS DR LY 6h
Molecule Concentration	Replicate 1	Replicate 2	Replicate 3	Replicate 4	Replicate 5	Replicate 6	Replicate 7	Replicate 8	Replicate 9	Replicate 10	Replicate 11	Replicate 12	Replicate 13	Replicate 14	Replicate 15	Replicate 16	median_jump_length
0.000945	0.457516	0.476576	0.467057	0.451975	0.450009	0.456551	0.456104	0.466997	0.463315	0.47064	0.468458	0.473987	0.460788	0.466001	0.45866	0.469568
0.00265	0.436435	0.446708	0.429679	0.411386	0.467102	0.466926	0.470587	0.457998	0.42396	0.444984	0.441095	0.45179	0.455017	0.457055	0.447071	0.443101
0.00741	0.424241	0.436318	0.441419	0.436663	0.425815	0.417244	0.434225	0.426013	0.422276	0.408512	0.407675	0.419707	0.421694	0.409473	0.424647	0.408031
0.0208	0.379725	0.37351	0.382694	0.399732	0.352965	0.329962	0.351615	0.354841	0.351664	0.351503	0.359197	0.337818	0.361347	0.348619	0.393689	0.368303
0.0581	0.301031	0.304677	0.300243	0.283408	0.307157	0.308445	0.304864	0.302702	0.30302	0.289887	0.318127	0.298307	0.315105	0.306006	0.29984	0.307301
0.163	0.239044	0.2383	0.2518	0.251048	0.255924	0.252394	0.262877	0.239329	0.272838	0.263604	0.238596	0.27253	0.242104	0.259022	0.259706	0.250885
0.456	0.247601	0.25927	0.236302	0.260024	0.247719	0.245961	0.243863	0.250509	0.233891	0.240397	0.257035	0.234144	0.254766	0.231298	0.254291
1.28	0.252131	0.244342	0.244701	0.239375	0.25158	0.240833	0.248562	0.238607	0.244724	0.241155	0.247108	0.244719	0.246908	0.249908	0.249476	0.251514
3.57	0.248873	0.250263	0.257854	0.24814	0.238753	0.238468	0.234532	0.249161	0.238115	0.248346	0.237824	0.253752	0.239405	0.227438	0.2524
10	0.253894	0.278562	0.259365	0.273362	0.282177	0.2674	0.26923	0.254511	0.268758	0.283341	0.249902	0.271049	0.257021	0.263858	0.269761	0.272461
Molecule Concentration	Replicate 1	Replicate 2	Replicate 3	Replicate 4	Replicate 5	Replicate 6	Replicate 7	Replicate 8	Replicate 9	Replicate 10	Replicate 11	Replicate 12	Replicate 13	Replicate 14	Replicate 15	Replicate 16	D_hat
0.000945	7.53862	8.02842	7.67038	7.38619	7.13125	7.35456	7.33527	7.64187	7.7126	7.89508	7.77754	7.95758	7.56927	7.70546	7.55549	7.75715
0.00265	6.8107	7.18186	6.61492	6.21308	7.801	7.84223	7.78708	7.53744	6.64386	7.19166	7.11028	7.37197	7.30921	7.57092	7.29145	7.13625
0.00741	6.90077	7.03091	7.32916	7.29982	6.90965	6.78358	7.32634	7.00879	6.72311	6.52725	6.5972	6.79425	6.79815	6.67773	6.94017	6.80324
0.0208	6.1137	5.96828	6.16205	6.31092	5.17156	4.78523	5.12862	5.47798	5.50501	5.3842	5.81028	5.53117	5.9252	5.66785	6.40248	5.87425
0.0581	4.54514	4.54046	4.33667	4.12818	4.74569	4.42836	4.32162	4.62401	4.79526	4.54642	5.04928	4.97675	4.56379	4.47228	4.29762	4.5907
0.163	3.10551	3.1066	3.55208	3.48393	3.76261	3.71188	3.81036	3.55428	4.36776	4.20091	4.13277	4.36875	3.49198	3.79255	3.76364	3.68475
0.456	4.08162	4.00493	3.93015	4.27389	4.19469	4.08769	4.07697	4.31668	3.52631	3.7846	3.95002	3.38336	3.75377	3.51112	4.17293
1.28	3.95428	4.02564	3.67927	3.56299	4.32113	4.17169	4.5512	4.15913	3.98738	4.02618	4.07744	4.07068	3.56872	3.69987	3.66971	3.74541
3.57	3.8623	3.83408	3.97643	3.93029	3.36891	3.28491	3.40246	4.2542	4.01253	4.19047	4.1257	4.54913	4.18063	4.226	4.53421
10	4.00056	4.31889	3.99837	4.50002	4.62176	4.68123	4.84835	4.54777	4.72798	4.78607	4.33481	4.75874	3.87749	4.01686	4.1215	4.12606
Molecule Concentration	Replicate 1	Replicate 2	Replicate 3	Replicate 4	Replicate 5	Replicate 6	Replicate 7	Replicate 8	Replicate 9	Replicate 10	Replicate 11	Replicate 12	Replicate 13	Replicate 14	Replicate 15	Replicate 16	slow_proportion
0.000945	0.146476	0.122181	0.143944	0.18976	0.14727	0.125995	0.158953	0.12109	0.123624	0.112523	0.113235	0.111361	0.136319	0.125471	0.155915	0.10603
0.00265	0.200759	0.171913	0.180762	0.238184	0.137107	0.139213	0.126561	0.146323	0.222519	0.167914	0.187458	0.18568	0.153283	0.141072	0.15731	0.163821
0.00741	0.262988	0.21768	0.200388	0.213717	0.232881	0.248609	0.201215	0.246431	0.252743	0.275767	0.27454	0.245528	0.25351	0.250324	0.24129	0.275608
0.0208	0.367009	0.335972	0.327916	0.291102	0.439131	0.511485	0.430011	0.410852	0.424304	0.409879	0.382681	0.482212	0.410453	0.407838	0.308232	0.395624
0.0581	0.556602	0.559277	0.570836	0.60972	0.555474	0.561732	0.556621	0.546975	0.553478	0.604879	0.50959	0.536935	0.53843	0.562391	0.578429	0.563788
0.163	0.724421	0.750361	0.722492	0.695735	0.689083	0.669982	0.676671	0.706084	0.613627	0.638835	0.672925	0.618771	0.71045	0.68907	0.655755	0.68233
0.456	0.650902	0.640516	0.685757	0.628261	0.657453	0.671332	0.667901	0.655068	0.699253	0.683728	0.649108	0.739932	0.676016	0.69507	0.649266
1.28	0.668837	0.648442	0.667834	0.699336	0.64811	0.651198	0.622553	0.667805	0.68519	0.690673	0.665776	0.676009	0.691668	0.684225	0.679816	0.685825
3.57	0.655894	0.682523	0.642216	0.663616	0.72767	0.728339	0.723342	0.654421	0.680211	0.650609	0.683433	0.619221	0.660508	0.660758	0.630831
10	0.678989	0.610592	0.678607	0.621536	0.582201	0.624315	0.590422	0.65247	0.610582	0.581273	0.647458	0.605195	0.66351	0.634714	0.641779	0.62003

### Sheet: S3A - U2OS DR CP 6h
Molecule Concentration	Replicate 1	Replicate 2	Replicate 3	Replicate 4	Replicate 5	Replicate 6	Replicate 7	Replicate 8	Replicate 9	Replicate 10	Replicate 11	Replicate 12	Replicate 13	Replicate 14	Replicate 15	Replicate 16	median_jump_length
0.000945	0.472248	0.474439	0.458073	0.476892	0.478812	0.472303	0.47656	0.464829	0.475488	0.472901	0.462525	0.471758	0.473404	0.473806	0.483174	0.478215
0.00265	0.483893	0.467776	0.474364	0.482019	0.482007	0.458208	0.467138	0.465389	0.460093	0.460457	0.465033	0.464211	0.482865	0.474041	0.479553	0.475503
0.00741	0.465101	0.465169	0.461303	0.480639	0.473417	0.473762	0.465768	0.47744	0.471204	0.473704	0.462889	0.472634	0.461041	0.449721	0.469357	0.459666
0.0208	0.478969	0.481079	0.473674	0.488336	0.476915	0.470556	0.487602	0.49753	0.479758	0.470797	0.48022	0.475376	0.457442	0.453818	0.456037	0.450354
0.0581	0.474496	0.485415	0.467098	0.465149	0.475835	0.459131	0.479971	0.467693	0.466258	0.466542	0.479561	0.475027	0.468807	0.471447	0.478802	0.474573
0.163	0.461929	0.45344	0.469458	0.470429	0.481446	0.476851	0.477875	0.481328	0.45681	0.452791	0.455064	0.447896	0.490586	0.48872	0.48547	0.485039
0.456	0.4579	0.456548	0.472218	0.446499	0.461152	0.453278	0.458706	0.459415	0.468309	0.466147	0.459891	0.463685	0.461004	0.47054	0.4678	0.457215
1.28	0.45141	0.44956	0.431595	0.44525	0.453645	0.432034	0.430842	0.434797	0.455499	0.447126	0.457389	0.451795	0.466397	0.46913	0.449543	0.451027
3.57	0.423733	0.396223	0.41424	0.42151	0.429021	0.410727	0.423494	0.403393	0.40623	0.387691	0.375392	0.384348	0.403229	0.401099	0.411161	0.399513
10	0.350835	0.36718	0.355266	0.378493	0.30937	0.320333	0.333324	0.319142	0.351264	0.342535	0.336996	0.344175	0.392919	0.381354	0.399828	0.403034
Molecule Concentration	Replicate 1	Replicate 2	Replicate 3	Replicate 4	Replicate 5	Replicate 6	Replicate 7	Replicate 8	Replicate 9	Replicate 10	Replicate 11	Replicate 12	Replicate 13	Replicate 14	Replicate 15	Replicate 16	D_hat
0.000945	7.80335	7.84702	7.46657	7.91899	7.82743	7.76228	7.81579	7.59318	7.89304	7.73289	7.49831	7.725	7.73513	7.78677	8.12324	7.95243
0.00265	8.06435	7.70931	7.89995	8.14533	7.9974	7.37294	7.60425	7.5743	7.35516	7.49669	7.5666	7.67761	8.03032	7.89337	7.9556	8.06397
0.00741	7.66937	7.76954	7.48307	8.02351	7.72024	7.98215	7.56574	7.88552	7.89108	8.03693	7.69642	7.84634	7.48878	7.13348	7.63987	7.48274
0.0208	8.12232	8.07421	7.92031	8.51092	7.97911	7.77557	8.28847	8.63469	8.15237	7.83085	8.01057	7.97592	7.33527	7.30966	7.40246	7.20667
0.0581	7.92224	8.23673	7.75604	7.87643	7.97778	7.50888	8.06306	7.85588	7.73728	7.79029	8.04481	7.96602	7.67231	8.0481	8.07361	8.09923
0.163	7.59251	7.40616	7.82752	7.6762	8.17863	8.1592	8.17576	8.14085	7.44272	7.35144	7.36739	7.2065	8.46809	8.48882	8.31422	8.4226
0.456	7.50136	7.44808	7.8069	7.32619	7.7147	7.51535	7.56544	7.54842	7.74308	7.81591	7.6428	7.77681	7.69115	7.89044	7.8257	7.58935
1.28	7.46443	7.56395	6.99761	7.39286	7.57083	7.1692	7.09845	7.27592	7.70102	7.51586	8.01012	7.62218	7.96786	8.06285	7.62689	7.61054
3.57	7.14232	6.65048	7.02503	7.25159	6.97434	6.62658	6.96045	6.32336	6.40267	5.85008	5.64143	6.18979	6.77295	6.48667	6.84973	6.68919
10	5.76533	5.87399	5.99556	6.23347	4.97455	5.0561	5.22574	5.07942	5.4461	5.3785	5.64378	5.43432	6.30837	6.20286	6.51334	7.02967
Molecule Concentration	Replicate 1	Replicate 2	Replicate 3	Replicate 4	Replicate 5	Replicate 6	Replicate 7	Replicate 8	Replicate 9	Replicate 10	Replicate 11	Replicate 12	Replicate 13	Replicate 14	Replicate 15	Replicate 16	slow_proportion
0.000945	0.0957244	0.101577	0.141658	0.104254	0.112218	0.0925366	0.0858603	0.121613	0.103683	0.0957727	0.136249	0.108469	0.0827088	0.0938296	0.0814591	0.110226
0.00265	0.0864449	0.119025	0.104166	0.0958559	0.108191	0.123265	0.11042	0.122085	0.120438	0.120511	0.120484	0.113984	0.0856703	0.0985707	0.102688	0.12875
0.00741	0.120809	0.12717	0.123684	0.105797	0.0949799	0.122866	0.106909	0.100141	0.0976049	0.114966	0.12316	0.101855	0.124616	0.141775	0.106869	0.128549
0.0208	0.109077	0.111066	0.118573	0.114313	0.107829	0.114049	0.11647	0.113687	0.112144	0.11502	0.109998	0.138509	0.124156	0.136369	0.147066	0.150604
0.0581	0.108973	0.104909	0.111272	0.156898	0.124279	0.118617	0.111606	0.120108	0.119146	0.124719	0.104463	0.120764	0.127436	0.125419	0.11898	0.102803
0.163	0.125577	0.14564	0.123916	0.148386	0.111642	0.118111	0.116307	0.106396	0.157312	0.14041	0.159469	0.169506	0.112083	0.0930278	0.131636	0.12865
0.456	0.148624	0.145366	0.133698	0.158958	0.143741	0.172493	0.148467	0.155817	0.135128	0.147388	0.139419	0.135423	0.151445	0.141409	0.12049	0.154821
1.28	0.164304	0.188631	0.21013	0.212161	0.173749	0.202655	0.192023	0.195832	0.158126	0.187321	0.162999	0.161842	0.146482	0.160118	0.182401	0.178048
3.57	0.238472	0.3161	0.303	0.24961	0.235469	0.278065	0.242869	0.295696	0.286621	0.315046	0.33193	0.353633	0.297986	0.337749	0.285446	0.282496
10	0.40799	0.390818	0.413009	0.384662	0.520948	0.516632	0.468528	0.501477	0.431179	0.442496	0.464689	0.457795	0.331279	0.35673	0.324108	0.314762

### Sheet: S3A - U2OS DR tide 6h
Molecule Concentration	Replicate 1	Replicate 2	Replicate 3	Replicate 4	Replicate 5	Replicate 6	Replicate 7	Replicate 8	Replicate 9	Replicate 10	Replicate 11	Replicate 12	Replicate 13	Replicate 14	Replicate 15	Replicate 16	median_jump_length
0.000945	0.493822	0.45841	0.464658	0.463081	0.473508	0.479654	0.494809	0.466003	0.483374	0.474487	0.478542	0.487855	0.475167	0.46752	0.469478	0.471107
0.00265	0.481702	0.47367	0.477273	0.476606	0.481341	0.478929	0.475308	0.477908	0.46807	0.48315	0.460995	0.490158	0.479849	0.486501	0.475273	0.485034
0.00741	0.485094	0.473077	0.483677	0.479199	0.470948	0.476666	0.473743	0.476477	0.48514	0.477768	0.470934	0.479022	0.480258	0.478737	0.486783	0.488537
0.0208	0.471263	0.461781	0.472019	0.476685	0.481069	0.472619	0.473947	0.469468	0.480159	0.479561	0.461231	0.483754	0.489295	0.477629	0.475801	0.484489
0.0581	0.480486	0.479932	0.484038	0.475426	0.486004	0.458786	0.48893	0.478872	0.483694	0.495453	0.471061	0.493223	0.468379	0.463612	0.486028	0.481646
0.163	0.473298	0.48229	0.488971	0.474551	0.483755	0.488718	0.474642	0.472146	0.484267	0.476981	0.47807	0.464776	0.491974	0.483376	0.474626	0.488248
0.456	0.469232	0.470796	0.4778	0.474343	0.463035	0.455685	0.469294	0.470755	0.484026	0.490376	0.490931	0.477214	0.487222	0.470537	0.477763	0.474551
1.28	0.476383	0.487326	0.486765	0.487711	0.481866	0.47379	0.466818	0.483083	0.481227	0.471245	0.462684	0.485327	0.489456	0.49307	0.491601	0.476918
3.57	0.486165	0.480543	0.488484	0.498819	0.468802	0.488077	0.493855	0.484576	0.489698	0.501625	0.481895	0.483215	0.483909	0.476515	0.484878	0.476805
10	0.44007	0.477527	0.485908	0.496498	0.478328	0.483229	0.490254	0.484744	0.485469	0.47871	0.47204	0.483371	0.460173	0.487081	0.45771	0.387592
Molecule Concentration	Replicate 1	Replicate 2	Replicate 3	Replicate 4	Replicate 5	Replicate 6	Replicate 7	Replicate 8	Replicate 9	Replicate 10	Replicate 11	Replicate 12	Replicate 13	Replicate 14	Replicate 15	Replicate 16	D_hat
0.000945	8.4766	7.40373	8.00244	7.98166	7.77782	8.00836	8.52224	7.63078	8.10653	7.89231	7.94314	8.25094	7.84364	7.51145	7.71081	7.7342
0.00265	7.94401	7.70279	7.84059	7.83246	7.99052	8.03189	7.97213	7.98172	7.66468	8.02874	7.51676	8.20864	7.94594	8.18915	7.89815	8.19758
0.00741	8.01467	7.93926	8.09964	8.0248	7.75207	7.83903	7.90089	7.93547	8.11401	7.91486	7.73867	8.0483	7.9237	7.96467	8.24974	8.3216
0.0208	7.81238	7.48985	7.96656	7.80379	8.05854	7.98928	7.90394	7.91848	7.95816	8.07385	7.73305	8.29489	8.26837	7.897	8.11035	8.21498
0.0581	7.99491	8.0657	8.10113	8.07137	8.27924	7.52883	8.20717	8.28094	8.20106	8.40644	7.72174	8.40925	7.67842	7.62008	8.33459	8.21283
0.163	7.94844	8.283	8.36963	7.97829	8.36979	8.46834	7.98816	8.0144	8.2373	7.96333	8.052	7.59471	8.3977	8.2414	7.89825	8.39987
0.456	7.83793	7.90466	8.1493	7.99253	7.65805	7.32956	7.78419	7.8523	8.34194	8.47028	8.4626	8.20403	8.22898	7.88213	8.08979	7.94927
1.28	8.06469	8.26625	8.35237	8.37201	8.18457	7.97178	7.8167	8.25653	8.17131	7.79052	7.70111	8.26327	8.35788	8.61118	8.38164	8.07048
3.57	8.21876	8.18049	8.35712	8.69135	7.81751	8.50155	8.55386	8.28246	8.53609	8.79069	8.25005	8.25524	8.28724	8.07132	8.26578	8.07925
10	7.22601	8.06415	8.34987	8.53431	8.03837	8.21381	8.47392	8.29802	8.43937	8.16528	7.94679	8.27256	7.62579	8.29163	7.54777	6.09838
Molecule Concentration	Replicate 1	Replicate 2	Replicate 3	Replicate 4	Replicate 5	Replicate 6	Replicate 7	Replicate 8	Replicate 9	Replicate 10	Replicate 11	Replicate 12	Replicate 13	Replicate 14	Replicate 15	Replicate 16	slow_proportion
0.000945	0.117475	0.142603	0.15492	0.133179	0.103844	0.0904782	0.0912567	0.130299	0.0941943	0.087307	0.0991213	0.0925416	0.0990085	0.0968161	0.112866	0.118993
0.00265	0.0894221	0.0929549	0.123374	0.0985006	0.0954941	0.0965932	0.0965455	0.104933	0.101662	0.0865561	0.134502	0.101211	0.0832831	0.0925173	0.10283	0.101817
0.00741	0.107812	0.165079	0.111637	0.108275	0.122889	0.124015	0.128065	0.111703	0.094585	0.0986124	0.119646	0.114906	0.0899562	0.109646	0.0949001	0.0972348
0.0208	0.106753	0.133075	0.127945	0.119543	0.112298	0.111587	0.111977	0.106634	0.106507	0.100232	0.125268	0.124578	0.0914751	0.0984536	0.138254	0.0975874
0.0581	0.119406	0.130256	0.108895	0.10986	0.108796	0.143776	0.109874	0.132997	0.101128	0.0728762	0.129492	0.117819	0.115856	0.122764	0.108123	0.126345
0.163	0.130264	0.113618	0.112416	0.109047	0.10915	0.102538	0.115223	0.138396	0.0941002	0.111668	0.114508	0.135814	0.112823	0.106409	0.116508	0.105924
0.456	0.124583	0.122577	0.136389	0.122258	0.131869	0.127211	0.12338	0.121633	0.0915295	0.103392	0.107841	0.123519	0.107158	0.111558	0.118906	0.109436
1.28	0.110501	0.117637	0.111411	0.111238	0.0975663	0.109152	0.142305	0.113331	0.118051	0.120306	0.130063	0.112872	0.0967933	0.104786	0.107887	0.112932
3.57	0.0969529	0.106484	0.104995	0.0888145	0.115171	0.121552	0.102975	0.106003	0.106956	0.0964623	0.107557	0.10477	0.105273	0.117754	0.114737	0.119679
10	0.226358	0.116992	0.105342	0.0920724	0.120179	0.11936	0.117373	0.103517	0.0974362	0.124282	0.119455	0.0820737	0.143576	0.101543	0.157656	0.340708
