## Supplementary Table 6 for "Comparative evaluation of cell-based assay technologies for scoring drug-induced condensation of SARS-CoV-2 nucleocapsid protein"

### Sheet: Contents
Sheet	Title	Figure	Type
2	S4A - 0h puncta per cell	S4A	kinetics
3	S4A - 6h puncta per cell	S4A	kinetics
4	S4A - 9h puncta per cell	S4A	kinetics
5	S4A - 12h puncta per cell	S4A	kinetics
6	S4A - 16h puncta per cell	S4A	kinetics
7	S4A - 24h puncta per cell	S4A	kinetics

### Sheet: S4A - 0h puncta per cell
Molecule_Name	Cell_Count	N_puncta	Puncta_per_cell
DMSO	163	10	0.0613497
DMSO	180	5	0.0277778
DMSO	167	2	0.011976
DMSO	176	17	0.0965909
DMSO	172	6	0.0348837
DMSO	168	26	0.154762
DMSO	116	16	0.137931
DMSO	155	5	0.0322581
DMSO	140	2	0.0142857
DMSO	132	11	0.0833333
DMSO	150	14	0.0933333
DMSO	188	12	0.0638298
DMSO	144	1	0.00694444
DMSO	179	7	0.0391061
DMSO	148	5	0.0337838
DMSO	198	1	0.00505051
DMSO	188	2	0.0106383
DMSO	159	6	0.0377358
DMSO	133	10	0.075188
DMSO	177	0	0
DMSO	150	22	0.146667
DMSO	159	0	0
DMSO	144	2	0.0138889
DMSO	166	10	0.060241
DMSO	186	7	0.0376344
DMSO	134	2	0.0149254
DMSO	145	7	0.0482759
DMSO	119	0	0
DMSO	159	11	0.0691824
DMSO	191	14	0.0732984
DMSO	119	12	0.10084
DMSO	171	22	0.128655
DMSO	216	31	0.143519
DMSO	146	0	0
DMSO	131	3	0.0229008
DMSO	180	13	0.0722222
DMSO	177	1	0.00564972
DMSO	167	1	0.00598802
DMSO	167	2	0.011976
DMSO	160	36	0.225
DMSO	171	14	0.0818713
DMSO	173	1	0.00578035
DMSO	104	2	0.0192308
DMSO	161	29	0.180124
DMSO	116	0	0
DMSO	171	4	0.0233918
DMSO	154	2	0.012987
DMSO	193	15	0.0777202
DMSO	154	1	0.00649351
DMSO	171	2	0.0116959
DMSO	191	5	0.026178
DMSO	129	6	0.0465116
DMSO	155	11	0.0709677
DMSO	198	1	0.00505051
DMSO	191	1	0.0052356
DMSO	158	0	0
DMSO	202	1	0.0049505
DMSO	187	28	0.149733
DMSO	129	1	0.00775194
DMSO	177	3	0.0169492
DMSO	164	14	0.0853659
DMSO	147	3	0.0204082
DMSO	154	9	0.0584416
DMSO	157	5	0.0318471
DMSO	127	7	0.0551181
DMSO	196	18	0.0918367
DMSO	168	4	0.0238095
DMSO	154	6	0.038961
DMSO	164	1	0.00609756
DMSO	189	6	0.031746
LY2090314	143	6	0.041958
LY2090315	133	9	0.0676692
LY2090316	179	3	0.0167598
LY2090317	129	1	0.00775194
LY2090318	116	4	0.0344828
LY2090319	186	0	0
LY2090320	158	2	0.0126582
LY2090321	203	8	0.0394089
LY2090322	148	2	0.0135135
LY2090323	144	15	0.104167
LY2090324	132	0	0
LY2090325	157	17	0.10828
LY2090326	145	12	0.0827586
LY2090327	164	33	0.20122
LY2090328	101	2	0.019802
LY2090329	135	1	0.00740741
LY2090330	140	5	0.0357143
LY2090331	159	16	0.100629
LY2090332	197	20	0.101523
LY2090333	161	0	0
LY2090334	175	4	0.0228571
LY2090335	131	2	0.0152672
LY2090336	167	1	0.00598802
LY2090337	172	5	0.0290698
LY2090338	200	10	0.05
LY2090339	168	2	0.0119048
LY2090340	173	4	0.0231214
LY2090341	176	0	0
LY2090342	112	4	0.0357143
LY2090343	159	8	0.0503145
LY2090344	136	16	0.117647
LY2090345	122	2	0.0163934
LY2090346	158	5	0.0316456
LY2090347	172	1	0.00581395
LY2090348	107	0	0
LY2090349	180	6	0.0333333
LY2090350	151	2	0.013245
LY2090351	161	10	0.0621118
LY2090352	163	0	0
LY2090353	162	2	0.0123457
LY2090354	123	9	0.0731707
LY2090355	153	10	0.0653595
LY2090356	125	2	0.016
LY2090357	152	1	0.00657895
LY2090358	126	2	0.015873
LY2090359	155	3	0.0193548
LY2090360	153	1	0.00653595
LY2090361	134	1	0.00746269
LY2090362	170	9	0.0529412
LY2090363	170	0	0
LY2090364	104	4	0.0384615
LY2090365	173	18	0.104046
LY2090366	151	3	0.0198675
LY2090367	184	13	0.0706522
LY2090368	126	0	0
LY2090369	158	1	0.00632911
LY2090370	101	2	0.019802
LY2090371	157	3	0.0191083
LY2090372	149	7	0.0469799
LY2090373	130	3	0.0230769
LY2090374	173	0	0
LY2090375	184	41	0.222826
LY2090376	172	4	0.0232558
LY2090377	174	0	0
LY2090378	150	1	0.00666667
LY2090379	172	0	0
LY2090380	130	2	0.0153846
LY2090381	140	3	0.0214286
LY2090382	128	22	0.171875
LY2090383	124	2	0.016129

### Sheet: S4A - 6h puncta per cell
Molecule_Name	Cell_Count	N_puncta	Puncta_per_cell
DMSO	158	25	0.158228
DMSO	140	7	0.05
DMSO	219	1	0.00456621
DMSO	125	1	0.008
DMSO	192	8	0.0416667
DMSO	169	24	0.142012
DMSO	114	0	0
DMSO	196	5	0.0255102
DMSO	135	2	0.0148148
DMSO	138	6	0.0434783
DMSO	157	3	0.0191083
DMSO	170	3	0.0176471
DMSO	197	1	0.00507614
DMSO	162	5	0.0308642
DMSO	166	24	0.144578
DMSO	195	0	0
DMSO	239	3	0.0125523
DMSO	200	7	0.035
DMSO	104	2	0.0192308
DMSO	186	3	0.016129
DMSO	144	5	0.0347222
DMSO	195	2	0.0102564
DMSO	146	9	0.0616438
DMSO	188	2	0.0106383
DMSO	222	0	0
DMSO	138	4	0.0289855
DMSO	142	7	0.0492958
DMSO	159	3	0.0188679
DMSO	156	0	0
DMSO	198	7	0.0353535
DMSO	153	3	0.0196078
DMSO	184	0	0
DMSO	216	2	0.00925926
DMSO	175	7	0.04
DMSO	171	0	0
DMSO	161	0	0
DMSO	181	1	0.00552486
DMSO	202	4	0.019802
DMSO	150	2	0.0133333
DMSO	131	9	0.0687023
DMSO	169	1	0.00591716
DMSO	123	4	0.0325203
DMSO	116	15	0.12931
DMSO	165	2	0.0121212
DMSO	159	0	0
DMSO	126	0	0
DMSO	139	7	0.0503597
DMSO	202	14	0.0693069
DMSO	143	0	0
DMSO	177	10	0.0564972
DMSO	178	0	0
DMSO	131	3	0.0229008
DMSO	230	5	0.0217391
DMSO	176	2	0.0113636
DMSO	193	8	0.0414508
DMSO	213	7	0.0328638
DMSO	186	0	0
DMSO	160	0	0
DMSO	126	3	0.0238095
DMSO	163	14	0.0858896
DMSO	184	2	0.0108696
DMSO	163	0	0
DMSO	161	0	0
DMSO	194	1	0.00515464
DMSO	183	2	0.010929
DMSO	208	0	0
DMSO	143	0	0
DMSO	110	2	0.0181818
DMSO	173	5	0.0289017
DMSO	177	1	0.00564972
LY2090314	153	115	0.751634
LY2090315	169	16	0.0946746
LY2090316	191	21	0.109948
LY2090317	158	36	0.227848
LY2090318	111	4	0.036036
LY2090319	197	11	0.0558376
LY2090320	157	22	0.140127
LY2090321	191	19	0.0994764
LY2090322	163	30	0.184049
LY2090323	110	21	0.190909
LY2090324	141	63	0.446809
LY2090325	205	4	0.0195122
LY2090326	183	17	0.0928962
LY2090327	149	13	0.0872483
LY2090328	109	19	0.174312
LY2090329	196	24	0.122449
LY2090330	148	5	0.0337838
LY2090331	175	17	0.0971429
LY2090332	146	19	0.130137
LY2090333	157	12	0.0764331
LY2090334	105	27	0.257143
LY2090335	174	3	0.0172414
LY2090336	211	17	0.0805687
LY2090337	171	30	0.175439
LY2090338	160	16	0.1
LY2090339	166	0	0
LY2090340	156	12	0.0769231
LY2090341	135	11	0.0814815
LY2090342	187	26	0.139037
LY2090343	136	36	0.264706
LY2090344	133	1	0.0075188
LY2090345	121	4	0.0330579
LY2090346	162	31	0.191358
LY2090347	152	37	0.243421
LY2090348	132	30	0.227273
LY2090349	191	10	0.052356
LY2090350	189	34	0.179894
LY2090351	167	13	0.0778443
LY2090352	158	33	0.208861
LY2090353	186	25	0.134409
LY2090354	143	10	0.0699301
LY2090355	188	2	0.0106383
LY2090356	138	10	0.0724638
LY2090357	193	6	0.0310881
LY2090358	106	35	0.330189
LY2090359	162	33	0.203704
LY2090360	141	54	0.382979
LY2090361	192	27	0.140625
LY2090362	167	7	0.0419162
LY2090363	174	57	0.327586
LY2090364	122	7	0.057377
LY2090365	162	11	0.0679012
LY2090366	164	2	0.0121951
LY2090367	178	13	0.0730337
LY2090368	175	10	0.0571429
LY2090369	149	42	0.281879
LY2090370	135	28	0.207407
LY2090371	192	12	0.0625
LY2090372	132	1	0.00757576
LY2090373	117	23	0.196581
LY2090374	145	58	0.4
LY2090375	192	66	0.34375
LY2090376	160	5	0.03125
LY2090377	191	46	0.240838
LY2090378	154	4	0.025974
LY2090379	153	10	0.0653595
LY2090380	154	19	0.123377
LY2090381	179	83	0.463687
LY2090382	116	34	0.293103
LY2090383	132	17	0.128788

### Sheet: S4A - 9h puncta per cell
Molecule_Name	Cell_Count	N_puncta	Puncta_per_cell
DMSO	172	0	0
DMSO	180	1	0.00555556
DMSO	219	1	0.00456621
DMSO	182	2	0.010989
DMSO	184	1	0.00543478
DMSO	156	4	0.025641
DMSO	96	0	0
DMSO	219	5	0.0228311
DMSO	159	20	0.125786
DMSO	174	0	0
DMSO	174	0	0
DMSO	202	3	0.0148515
DMSO	198	3	0.0151515
DMSO	174	4	0.0229885
DMSO	178	0	0
DMSO	180	2	0.0111111
DMSO	183	1	0.00546448
DMSO	166	19	0.114458
DMSO	169	7	0.0414201
DMSO	158	6	0.0379747
DMSO	155	2	0.0129032
DMSO	174	2	0.0114943
DMSO	167	3	0.0179641
DMSO	187	3	0.0160428
DMSO	172	1	0.00581395
DMSO	102	2	0.0196078
DMSO	121	26	0.214876
DMSO	139	1	0.00719424
DMSO	169	1	0.00591716
DMSO	172	6	0.0348837
DMSO	128	6	0.046875
DMSO	192	0	0
DMSO	173	3	0.017341
DMSO	175	0	0
DMSO	144	8	0.0555556
DMSO	187	2	0.0106952
DMSO	148	2	0.0135135
DMSO	186	11	0.0591398
DMSO	128	2	0.015625
DMSO	151	1	0.00662252
DMSO	181	4	0.0220994
DMSO	154	0	0
DMSO	139	3	0.0215827
DMSO	191	0	0
DMSO	162	4	0.0246914
DMSO	153	0	0
DMSO	139	0	0
DMSO	192	0	0
DMSO	176	7	0.0397727
DMSO	215	5	0.0232558
DMSO	197	2	0.0101523
DMSO	140	10	0.0714286
DMSO	196	0	0
DMSO	208	3	0.0144231
DMSO	195	2	0.0102564
DMSO	191	0	0
DMSO	187	0	0
DMSO	159	5	0.0314465
DMSO	169	0	0
DMSO	194	19	0.0979381
DMSO	182	6	0.032967
DMSO	133	0	0
DMSO	171	0	0
DMSO	187	1	0.00534759
DMSO	162	1	0.00617284
DMSO	166	4	0.0240964
DMSO	122	1	0.00819672
DMSO	135	2	0.0148148
DMSO	220	3	0.0136364
DMSO	203	1	0.00492611
LY2090314	162	20	0.123457
LY2090315	179	9	0.0502793
LY2090316	169	54	0.319527
LY2090317	143	27	0.188811
LY2090318	137	8	0.0583942
LY2090319	136	43	0.316176
LY2090320	180	36	0.2
LY2090321	148	41	0.277027
LY2090322	151	8	0.0529801
LY2090323	179	22	0.122905
LY2090324	123	8	0.0650407
LY2090325	154	28	0.181818
LY2090326	154	7	0.0454545
LY2090327	155	5	0.0322581
LY2090328	140	16	0.114286
LY2090329	184	10	0.0543478
LY2090330	136	12	0.0882353
LY2090331	147	26	0.176871
LY2090332	161	34	0.21118
LY2090333	122	49	0.401639
LY2090334	135	20	0.148148
LY2090335	150	9	0.06
LY2090336	152	22	0.144737
LY2090337	151	10	0.0662252
LY2090338	155	15	0.0967742
LY2090339	210	14	0.0666667
LY2090340	141	31	0.219858
LY2090341	124	18	0.145161
LY2090342	156	11	0.0705128
LY2090343	137	6	0.0437956
LY2090344	142	45	0.316901
LY2090345	140	20	0.142857
LY2090346	119	12	0.10084
LY2090347	155	4	0.0258065
LY2090348	124	29	0.233871
LY2090349	135	18	0.133333
LY2090350	130	11	0.0846154
LY2090351	182	15	0.0824176
LY2090352	185	29	0.156757
LY2090353	143	18	0.125874
LY2090354	113	21	0.185841
LY2090355	168	23	0.136905
LY2090356	123	7	0.0569106
LY2090357	167	30	0.179641
LY2090358	138	4	0.0289855
LY2090359	154	8	0.0519481
LY2090360	153	38	0.248366
LY2090361	161	5	0.0310559
LY2090362	185	33	0.178378
LY2090363	167	9	0.0538922
LY2090364	131	51	0.389313
LY2090365	193	14	0.0725389
LY2090366	170	5	0.0294118
LY2090367	169	46	0.272189
LY2090368	166	12	0.0722892
LY2090369	142	7	0.0492958
LY2090370	110	25	0.227273
LY2090371	154	16	0.103896
LY2090372	142	38	0.267606
LY2090373	160	3	0.01875
LY2090374	123	31	0.252033
LY2090375	154	48	0.311688
LY2090376	157	15	0.0955414
LY2090377	147	32	0.217687
LY2090378	176	7	0.0397727
LY2090379	175	28	0.16
LY2090380	167	6	0.0359281
LY2090381	153	59	0.385621
LY2090382	127	61	0.480315
LY2090383	148	19	0.128378

### Sheet: S4A - 12h puncta per cell
Molecule_Name	Cell_Count	N_puncta	Puncta_per_cell
DMSO	185	0	0
DMSO	222	1	0.0045045
DMSO	206	0	0
DMSO	166	2	0.0120482
DMSO	182	3	0.0164835
DMSO	200	0	0
DMSO	117	1	0.00854701
DMSO	244	4	0.0163934
DMSO	150	2	0.0133333
DMSO	134	7	0.0522388
DMSO	156	0	0
DMSO	185	0	0
DMSO	155	6	0.0387097
DMSO	121	5	0.0413223
DMSO	202	0	0
DMSO	237	3	0.0126582
DMSO	205	1	0.00487805
DMSO	204	0	0
DMSO	142	2	0.0140845
DMSO	168	0	0
DMSO	156	9	0.0576923
DMSO	177	4	0.0225989
DMSO	170	0	0
DMSO	167	1	0.00598802
DMSO	171	1	0.00584795
DMSO	99	0	0
DMSO	158	1	0.00632911
DMSO	191	0	0
DMSO	178	5	0.0280899
DMSO	184	2	0.0108696
DMSO	161	7	0.0434783
DMSO	254	0	0
DMSO	213	2	0.00938967
DMSO	209	9	0.0430622
DMSO	189	6	0.031746
DMSO	219	2	0.00913242
DMSO	182	0	0
DMSO	179	1	0.00558659
DMSO	151	0	0
DMSO	148	0	0
DMSO	199	0	0
DMSO	142	0	0
DMSO	197	0	0
DMSO	194	24	0.123711
DMSO	161	6	0.0372671
DMSO	172	0	0
DMSO	168	0	0
DMSO	227	6	0.0264317
DMSO	181	5	0.0276243
DMSO	205	1	0.00487805
DMSO	217	2	0.00921659
DMSO	155	18	0.116129
DMSO	210	0	0
DMSO	203	0	0
DMSO	216	0	0
DMSO	161	1	0.00621118
DMSO	213	0	0
DMSO	167	0	0
DMSO	149	0	0
DMSO	225	2	0.00888889
DMSO	203	0	0
DMSO	191	0	0
DMSO	173	5	0.0289017
DMSO	151	1	0.00662252
DMSO	116	0	0
DMSO	200	4	0.02
DMSO	192	23	0.119792
DMSO	211	2	0.00947867
DMSO	203	6	0.0295567
DMSO	204	1	0.00490196
LY2090314	147	14	0.0952381
LY2090315	199	59	0.296482
LY2090316	206	27	0.131068
LY2090317	144	24	0.166667
LY2090318	104	20	0.192308
LY2090319	197	78	0.395939
LY2090320	139	18	0.129496
LY2090321	168	9	0.0535714
LY2090322	117	3	0.025641
LY2090323	168	34	0.202381
LY2090324	174	52	0.298851
LY2090325	200	20	0.1
LY2090326	183	4	0.0218579
LY2090327	186	13	0.0698925
LY2090328	120	40	0.333333
LY2090329	171	59	0.345029
LY2090330	151	4	0.0264901
LY2090331	152	67	0.440789
LY2090332	194	73	0.376289
LY2090333	146	40	0.273973
LY2090334	130	24	0.184615
LY2090335	151	46	0.304636
LY2090336	176	13	0.0738636
LY2090337	161	36	0.223602
LY2090338	165	12	0.0727273
LY2090339	173	17	0.0982659
LY2090340	161	76	0.47205
LY2090341	134	6	0.0447761
LY2090342	182	19	0.104396
LY2090343	146	96	0.657534
LY2090344	125	9	0.072
LY2090345	142	25	0.176056
LY2090346	151	62	0.410596
LY2090347	178	20	0.11236
LY2090348	109	12	0.110092
LY2090349	167	30	0.179641
LY2090350	165	11	0.0666667
LY2090351	145	41	0.282759
LY2090352	169	16	0.0946746
LY2090353	151	19	0.125828
LY2090354	155	34	0.219355
LY2090355	152	4	0.0263158
LY2090356	141	33	0.234043
LY2090357	174	11	0.0632184
LY2090358	146	37	0.253425
LY2090359	134	58	0.432836
LY2090360	120	11	0.0916667
LY2090361	161	38	0.236025
LY2090362	164	66	0.402439
LY2090363	183	31	0.169399
LY2090364	138	59	0.427536
LY2090365	203	122	0.600985
LY2090366	140	7	0.05
LY2090367	154	10	0.0649351
LY2090368	117	12	0.102564
LY2090369	158	27	0.170886
LY2090370	147	24	0.163265
LY2090371	168	12	0.0714286
LY2090372	163	36	0.220859
LY2090373	142	12	0.084507
LY2090374	142	22	0.15493
LY2090375	177	27	0.152542
LY2090376	179	12	0.0670391
LY2090377	154	94	0.61039
LY2090378	137	2	0.0145985
LY2090379	150	0	0
LY2090380	150	60	0.4
LY2090381	154	21	0.136364
LY2090382	142	22	0.15493
LY2090383	118	31	0.262712

### Sheet: S4A - 16h puncta per cell
Molecule_Name	Cell_Count	N_puncta	Puncta_per_cell
DMSO	303	0	0
DMSO	232	0	0
DMSO	336	0	0
DMSO	238	7	0.0294118
DMSO	261	1	0.00383142
DMSO	366	0	0
DMSO	257	1	0.00389105
DMSO	316	10	0.0316456
DMSO	211	1	0.00473934
DMSO	227	0	0
DMSO	284	1	0.00352113
DMSO	329	5	0.0151976
DMSO	307	3	0.00977199
DMSO	263	1	0.00380228
DMSO	324	2	0.00617284
DMSO	334	11	0.0329341
DMSO	261	0	0
DMSO	315	1	0.0031746
DMSO	252	51	0.202381
DMSO	330	5	0.0151515
DMSO	273	0	0
DMSO	321	1	0.00311526
DMSO	257	1	0.00389105
DMSO	358	13	0.0363128
DMSO	343	1	0.00291545
DMSO	247	7	0.0283401
DMSO	209	1	0.00478469
DMSO	257	1	0.00389105
DMSO	283	3	0.0106007
DMSO	249	0	0
DMSO	252	4	0.015873
DMSO	376	0	0
DMSO	390	1	0.0025641
DMSO	295	1	0.00338983
DMSO	326	3	0.00920245
DMSO	318	2	0.00628931
DMSO	260	19	0.0730769
DMSO	396	0	0
DMSO	324	11	0.0339506
DMSO	294	5	0.0170068
DMSO	323	19	0.0588235
DMSO	211	3	0.014218
DMSO	234	0	0
DMSO	327	3	0.00917431
DMSO	215	10	0.0465116
DMSO	247	0	0
DMSO	249	4	0.0160643
DMSO	259	1	0.003861
DMSO	208	5	0.0240385
DMSO	282	4	0.0141844
DMSO	330	0	0
DMSO	186	5	0.0268817
DMSO	327	4	0.0122324
DMSO	319	2	0.00626959
DMSO	312	2	0.00641026
DMSO	311	2	0.00643087
DMSO	246	0	0
DMSO	189	1	0.00529101
DMSO	205	1	0.00487805
DMSO	339	1	0.00294985
DMSO	271	0	0
DMSO	235	3	0.012766
DMSO	263	26	0.0988593
DMSO	316	0	0
DMSO	197	2	0.0101523
DMSO	312	3	0.00961538
DMSO	201	0	0
DMSO	234	16	0.0683761
DMSO	290	1	0.00344828
DMSO	336	8	0.0238095
LY2090314	160	16	0.1
LY2090315	200	60	0.3
LY2090316	186	78	0.419355
LY2090317	160	21	0.13125
LY2090318	150	18	0.12
LY2090319	184	22	0.119565
LY2090320	166	17	0.10241
LY2090321	227	19	0.0837004
LY2090322	138	27	0.195652
LY2090323	139	27	0.194245
LY2090324	171	27	0.157895
LY2090325	198	10	0.0505051
LY2090326	159	12	0.0754717
LY2090327	160	28	0.175
LY2090328	142	15	0.105634
LY2090329	168	16	0.0952381
LY2090330	166	6	0.0361446
LY2090331	137	7	0.0510949
LY2090332	203	18	0.08867
LY2090333	149	59	0.395973
LY2090334	128	24	0.1875
LY2090335	145	37	0.255172
LY2090336	189	99	0.52381
LY2090337	156	33	0.211538
LY2090338	198	126	0.636364
LY2090339	183	32	0.174863
LY2090340	136	19	0.139706
LY2090341	142	67	0.471831
LY2090342	192	24	0.125
LY2090343	201	8	0.039801
LY2090344	146	14	0.0958904
LY2090345	134	21	0.156716
LY2090346	163	33	0.202454
LY2090347	241	44	0.182573
LY2090348	177	44	0.248588
LY2090349	170	10	0.0588235
LY2090350	168	33	0.196429
LY2090351	170	7	0.0411765
LY2090352	161	9	0.0559006
LY2090353	174	13	0.0747126
LY2090354	155	43	0.277419
LY2090355	185	25	0.135135
LY2090356	176	56	0.318182
LY2090357	198	8	0.040404
LY2090358	146	8	0.0547945
LY2090359	176	48	0.272727
LY2090360	168	18	0.107143
LY2090361	156	5	0.0320513
LY2090362	206	8	0.038835
LY2090363	166	49	0.295181
LY2090364	146	12	0.0821918
LY2090365	179	23	0.128492
LY2090366	183	28	0.153005
LY2090367	176	18	0.102273
LY2090368	167	28	0.167665
LY2090369	145	26	0.17931
LY2090370	143	41	0.286713
LY2090371	124	12	0.0967742
LY2090372	163	27	0.165644
LY2090373	168	37	0.220238
LY2090374	151	21	0.139073
LY2090375	170	25	0.147059
LY2090376	204	29	0.142157
LY2090377	192	25	0.130208
LY2090378	190	39	0.205263
LY2090379	187	5	0.026738
LY2090380	185	23	0.124324
LY2090381	184	39	0.211957
LY2090382	159	27	0.169811
LY2090383	135	29	0.214815

### Sheet: S4A - 24h puncta per cell
Molecule_Name	Cell_Count	N_puncta	Puncta_per_cell
DMSO	213	0	0
DMSO	213	4	0.0187793
DMSO	232	2	0.00862069
DMSO	170	2	0.0117647
DMSO	225	2	0.00888889
DMSO	227	0	0
DMSO	161	0	0
DMSO	233	0	0
DMSO	180	3	0.0166667
DMSO	183	24	0.131148
DMSO	220	0	0
DMSO	261	0	0
DMSO	251	1	0.00398406
DMSO	203	1	0.00492611
DMSO	220	5	0.0227273
DMSO	225	1	0.00444444
DMSO	192	0	0
DMSO	176	9	0.0511364
DMSO	191	0	0
DMSO	191	9	0.0471204
DMSO	199	0	0
DMSO	234	0	0
DMSO	220	0	0
DMSO	229	0	0
DMSO	246	0	0
DMSO	196	0	0
DMSO	157	0	0
DMSO	214	3	0.0140187
DMSO	193	0	0
DMSO	206	0	0
DMSO	201	0	0
DMSO	253	1	0.00395257
DMSO	206	2	0.00970874
DMSO	241	1	0.00414938
DMSO	223	2	0.00896861
DMSO	238	0	0
DMSO	210	1	0.0047619
DMSO	263	1	0.00380228
DMSO	174	0	0
DMSO	157	0	0
DMSO	197	1	0.00507614
DMSO	191	0	0
DMSO	191	2	0.0104712
DMSO	140	2	0.0142857
DMSO	206	1	0.00485437
DMSO	152	0	0
DMSO	165	10	0.0606061
DMSO	245	0	0
DMSO	215	1	0.00465116
DMSO	252	4	0.015873
DMSO	296	2	0.00675676
DMSO	185	4	0.0216216
DMSO	221	0	0
DMSO	253	2	0.00790514
DMSO	240	5	0.0208333
DMSO	250	2	0.008
DMSO	247	0	0
DMSO	185	0	0
DMSO	151	0	0
DMSO	222	10	0.045045
DMSO	239	0	0
DMSO	253	8	0.0316206
DMSO	186	0	0
DMSO	218	1	0.00458716
DMSO	200	6	0.03
DMSO	265	0	0
DMSO	233	0	0
DMSO	200	1	0.005
DMSO	260	1	0.00384615
DMSO	306	0	0
LY2090314	111	23	0.207207
LY2090315	141	9	0.0638298
LY2090316	153	9	0.0588235
LY2090317	111	0	0
LY2090318	128	27	0.210938
LY2090319	162	37	0.228395
LY2090320	137	6	0.0437956
LY2090321	167	121	0.724551
LY2090322	158	13	0.0822785
LY2090323	124	26	0.209677
LY2090324	134	24	0.179104
LY2090325	155	19	0.122581
LY2090326	136	9	0.0661765
LY2090327	130	30	0.230769
LY2090328	135	2	0.0148148
LY2090329	152	11	0.0723684
LY2090330	129	19	0.147287
LY2090331	124	31	0.25
LY2090332	106	17	0.160377
LY2090333	136	23	0.169118
LY2090334	113	53	0.469027
LY2090335	124	3	0.0241935
LY2090336	143	19	0.132867
LY2090337	150	16	0.106667
LY2090338	188	29	0.154255
LY2090339	173	22	0.127168
LY2090340	133	47	0.353383
LY2090341	130	26	0.2
LY2090342	129	58	0.449612
LY2090343	153	8	0.0522876
LY2090344	149	63	0.422819
LY2090345	139	12	0.0863309
LY2090346	140	28	0.2
LY2090347	167	42	0.251497
LY2090348	152	28	0.184211
LY2090349	155	14	0.0903226
LY2090350	164	52	0.317073
LY2090351	135	45	0.333333
LY2090352	112	33	0.294643
LY2090353	137	41	0.29927
LY2090354	142	38	0.267606
LY2090355	155	14	0.0903226
LY2090356	112	4	0.0357143
LY2090357	145	56	0.386207
LY2090358	121	16	0.132231
LY2090359	105	8	0.0761905
LY2090360	146	10	0.0684932
LY2090361	140	17	0.121429
LY2090362	153	2	0.0130719
LY2090363	149	0	0
LY2090364	111	31	0.279279
LY2090365	139	58	0.417266
LY2090366	132	18	0.136364
LY2090367	159	8	0.0503145
LY2090368	138	32	0.231884
LY2090369	132	74	0.560606
LY2090370	130	23	0.176923
LY2090371	160	12	0.075
LY2090372	149	7	0.0469799
LY2090373	144	3	0.0208333
LY2090374	145	53	0.365517
LY2090375	153	18	0.117647
LY2090376	159	16	0.100629
LY2090377	167	36	0.215569
LY2090378	151	38	0.251656
LY2090379	146	11	0.0753425
LY2090380	159	23	0.144654
LY2090381	130	6	0.0461538
LY2090382	152	30	0.197368
LY2090383	119	30	0.252101
