## Supplementary Table 7 for "Comparative evaluation of cell-based assay technologies for scoring drug-induced condensation of SARS-CoV-2 nucleocapsid protein"

### Sheet: Contents
Sheet	Title	Figure	Type
2	4C - NanoBIT DR	4C	DR
3	4C - NanoBRET DR	4C	DR
4	4E - NanoBIT CAHS2	4E	Single point
5	4E - NanoBRET CAHS2	4E	Single point

### Sheet: 4C - NanoBIT DR
Sample
[cpd] (µM)	CP21R7		Tideglusib			[cpd] (µM)	LY2090314
5	326501	257695	86151	65705		1	321896	326387
2.5	328033	270414	75091	67484		0.75	295143	271920
1	328829	269124	91528	81868		0.5	348484	283058
0.5	210435	155105	79664	76749		0.25	308370	262824
0.1	190290	130348	81348	78963		0.1	333639	311995
0.05	154789	118836	72416	76755		0.05	309781	333915
0.01	186446	145789	82726	74693		0.01	257976	295792
0.005	165220	117065	90215	82071		0.005	240228	191566
						0.001	114150	122192
						0.0005	142355	154506
Negative
[cpd] (µM)	CP21R7		Tideglusib			[cpd] (µM)	LY2090314
5	9536	4828	6941	4981		1	10343	5285
2.5	11674	5053	6494	3314		0.75	10872	4739
1	10193	3931	6792	5528		0.5	11236	6466
0.5	10423	6706	8306	5750		0.25	10355	4997
0.1	9884	9183	8142	5530		0.1	12317	5325
0.05	11243	8710	6850	5166		0.05	11686	5100
0.01	10493	7831	8130	5078		0.01	12710	5945
0.005	11366	6485	5990	5532		0.005	11258	8315
						0.001	11622	7511
						0.0005	14689	6850
Negative avg
[cpd] (µM)	CP21R7		Tideglusib			[cpd] (µM)	LY2090314
5	7182		5961			1	7814
2.5	8363.5		4904			0.75	7805.5
1	7062		6160			0.5	8851
0.5	8564.5		7028			0.25	7676
0.1	9533.5		6836			0.1	8821
0.05	9976.5		6008			0.05	8393
0.01	9162		6604			0.01	9327.5
0.005	8925.5		5761			0.005	9786.5
						0.001	9566.5
						0.0005	10769.5
Sample / negative
[cpd] (µM)	CP21R7		Tideglusib			[cpd] (µM)	LY2090314
5	45.461	35.8807	14.4524	11.0225		1	41.1948	41.7695
2.5	39.222	32.3326	15.3122	13.761		0.75	37.8122	34.837
1	46.5632	38.1088	14.8584	13.2903		0.5	39.3723	31.9803
0.5	24.5706	18.1102	11.3352	10.9205		0.25	40.1733	34.2397
0.1	19.9601	13.6726	11.8999	11.5511		0.1	37.8233	35.3696
0.05	15.5154	11.9116	12.0533	12.7755		0.05	36.9094	39.7849
0.01	20.3499	15.9124	12.5267	11.3103		0.01	27.6576	31.7118
0.005	18.511	13.1158	15.6596	14.246		0.005	24.5469	19.5745
						0.001	11.9323	12.7729
						0.0005	13.2183	14.3466

### Sheet: 4C - NanoBRET DR
Donor
[cpd] (µM)	LY2093014		CP21R7		Tideglusib
0.005	77704	44424	130152	135688	117076	131368
0.01	102376	86836	139220	104764	86844	129736
0.025	85856	100356	138756	93332	95224	130704
0.05	110856	96484	129876	86788	92924	146488
0.1	121532	78912	131736	111412	81200	104124
0.225	111184	112768	112872	111680	121928	50988
0.48	100892	110704	104200	107432	104472	35548
1	109740	102108	75592	106860	122580	15800
2.2	119304	62620	86596	97312	115492	5520
4.7	77528	67012	76076	85140	95300	77680
Acceptor
[cpd] (µM)	LY2093014		CP21R7		Tideglusib
0.005	4052	1980	3704	3668	2888	3040
0.01	5996	5224	3680	2528	1832	3160
0.025	5156	5820	3228	2320	2120	2968
0.05	6708	5720	3300	2180	2364	3476
0.1	7072	4896	3240	2820	1972	2336
0.225	7000	6956	3008	2944	2744	1188
0.48	6232	6796	3940	4488	2488	936
1	7024	6004	3756	5264	2888	472
2.2	7784	4452	5040	5848	2708	204
4.7	5376	4608	4904	5616	2280	1916
Donor / acceptor x 1000
[cpd] (µM)	LY2093014		CP21R7		Tideglusib
0.005	52.1466	44.5705	28.459	27.0326	24.6677	23.1411
0.01	58.5684	60.1594	26.433	24.1304	21.0953	24.3572
0.025	60.054	57.9935	23.2639	24.8575	22.2633	22.7078
0.05	60.5109	59.2844	25.4089	25.1187	25.4401	23.7289
0.1	58.1904	62.0438	24.5946	25.3115	24.2857	22.4348
0.225	62.9587	61.6842	26.6497	26.361	22.5051	23.2996
0.48	61.769	61.3889	37.8119	41.7753	23.815	26.3306
1	64.0058	58.8005	49.6878	49.2607	23.5601	29.8734
2.2	65.2451	71.0955	58.2013	60.0954	23.4475	36.9565
4.7	69.3427	68.7638	64.4618	65.962	23.9245	24.6653

### Sheet: 4E - NanoBIT CAHS2
Sample
0mM Ars	1mM Ars
3563	19797
4117	16484
3660	18933
Negative
0mM Ars	1mM Ars
10504	9560
7352	6935
9588	6260
Negative avg
0mM Ars	1mM Ars
8928	8247.5
Sample / negative
0mM Ars	1mM Ars
0.389484	2.61002
0.450044	2.17324
0.400087	2.49611

### Sheet: 4E - NanoBRET CAHS2
Donor
0mM Ars	1mM Ars
1508260	941208
1701064	1047500
1734068	1033596
Acceptor
0mM Ars	1mM Ars
22292	31616
24232	35484
26236	35120
Donor / acceptor x 1000
0mM Ars	1mM Ars
14.7799	33.5909
14.2452	33.8749
15.1297	33.9785
